# G-quadruplex formation in long non-coding RNAs dysregulated in colorectal cancer

**DOI:** 10.1101/2024.07.04.602106

**Authors:** Shubham Sharma, Chinmayee Shukla, Jérémie Mitteaux, Angélique Pipier, Marc Pirrotta, Marie-José Penouilh, David Monchaud, Bhaskar Datta

## Abstract

Non-coding RNAs (ncRNAs) in human cells do not lead to protein synthesis and constitute a substantial portion of the transcriptome. Human long non-coding RNAs (lncRNAs) orchestrate critical cellular functions influencing development, differentiation, and metabolism. Dysregulation of lncRNAs has been correlated with several pathological conditions such as neurodegenerative and autoimmune disorders, diabetes, and cancer. Recent reports have suggested the involvement of G4s in lncRNAs to regulate colorectal cancer (CRC) carcinogenesis. In this study, we investigate the occurrence and distribution of G4s in the *LINC01589*, *MELTF-AS1,* and *UXT-AS1* lncRNAs, which have been reported to be dysregulated in CRC. Using a combination of *in silico* tools and *in vitro* biophysical techniques, we show that these lncRNAs form stable, parallel, and intramolecular G4s. Furthermore, we establish the formation of G4s within these lncRNAs in CRC using cell-based assays, including RNA G4-Immuno-FISH and G4RP-RT-qPCR. This is the first systematic study of G4s in lncRNAs dysregulated in CRC, and our findings highlight the diagnostic and therapeutic potential of G4s in CRC.
