## Supplementary word and excel for "G-quadruplex formation in long non-coding RNAs dysregulated in colorectal cancer": SI table S2_RT-qPCR primers_SS.xlsx

### Sheet: Sheet1
Table S2. Forward and reverse primer sequences used for RT-qPCR.
Primer Name	Sequences (5ʹ to 3ʹ)	Length (nts)	Tm (°C)	GC (%)	Amplicon (nts)
LINC01589_Forward	GAGTTCCCGTCTCATTCTATGTC	23	61.98	47.8	99
LINC01589_Reverse	CCCATTTCCATTCACGTTTCC	21	61.77	47.6
MELTF-AS1_Forward	AGTGACCCAAAGAGCAAGTC	20	62.05	50	83
MELTF-AS1_Reverse	GTGACAGAGGCCAATCAGTT	20	62.13	50
UXT-AS1_Forward	GCGGGTGAATGACGTTAGAT	20	62.13	50	89
UXT-AS1_Reverse	CATCCCATGGTCTGGATTCTTC	22	62.43	50
NRAS_Forward	ATGACTGAGTACAAACTGGTGGT	23	59.61	43.5	216
NRAS_Reverse	CATGTATTGGTCTCTCATGGCAC	23	59.44	47.8
GAPDH_Forward	ACTAGGCGCTCACTGTTCTC	20	59.47	55.00	80
GAPDH_Reverse	GACTCCGACCTTCACCTTCC	20	59.75	60.00
β-Actin_Forward	CACCATTGGCAATGAGCGGTTC	22	62.9	54.6	135
β-Actin_Reverse	AGGTCTTTGCGGATGTCCACGT	22	64.46	54.6
