## Supplementary word and excel for "G-quadruplex formation in long non-coding RNAs dysregulated in colorectal cancer": SI table S3_DNA and RNA oligonucleotides_SS.xlsx

### Sheet: Sheet1
Table S3. Details of the DNA and RNA oligonucleotide sequences used for FRET-MC, RT stop assay primer, templates for the IVT of wild-type (WT) and deletion mutants (△) of RNA PQS, synthetic wild-type (WT) RNA PQS, and competitor DNA oligonucleotides. cDNA antisense (AS) of RNA PQS and RT stop primer binding site in IVT template are highlighted in bold and underlined, respectively. PQS/ G4-forming…
Sequences Name	Sequences (5ʹ to 3ʹ)	Length (nts)
Synthetic DNAs
FAM-21-TAMRA (F21T)	GGGTTAGGGTTAGGGTTAGGG	21
T7_RNA Promoter	TAATACGACTCACTATAGCG	20
5ʹ Texas Red-labelled primer (for RT Stop)	TGTGTTCTTGTTCTCTGTCG	20
DNA Templates for IVT of wild-type (WT) RNA PQS
LINC01589 lncRNA_AS	TGTGTTCTTGTTCTCTGTCGTTGTTTTGTGCCATTCACGTTTCCCCACATCGTTCATGCCAAAGAGATGGGTGCCTTTCGCTATAGTGAGTCGTATTA	98
MELTF-AS1 lncRNA_AS	TGTGTTCTTGTTCTCTGTCGTTGTTTTGTGCCCTGCCGCCTCCCCTGGTGCTATTCAGACCCCTTCACCCCTTTCGCTATAGTGAGTCGTATTA	94
UXT-AS1 lncRNA_AS	TGTGTTCTTGTTCTCTGTCGTTGTTTTGTGCCCCCTCCCCACTCCCCAGGAGCCCATCATGGCGACGCCCCTTTCGCTATAGTGAGTCGTATTA	94
Synthetic wild-type (WT) RNA PQS
LINC01589 lncRNA	GGCACCCATCTCTTTGGCATGAACGATGTGGGGAAACGTGAATGG	45
MELTF-AS1 lncRNA	GGGGTGAAGGGGTCTGAATAGCACCAGGGGAGGCGGCAGGG	41
UXT-AS1 lncRNA	GGGGGCGTCGCCATGATGGGCTCCTGGGGAGTGGGGAGGGGG	42
DNA Templates for IVT of deletion mutants (△) of RNA PQS
LINC01589_△1 lncRNA_AS	TGTGTTCTTGTTCTCTGTCGTTGTTTTGTGCCATTCACGTTTCCCCACATCGTTCATGCCAAAGAGATGGGTGTTTCGCTATAGTGAGTCGTATTA	96
LINC01589_△2 lncRNA_AS	TGTGTTCTTGTTCTCTGTCGTTGTTTTGTGCCATTCACGTTTCCCCACATCGTTCATGAAAGAGATGGGTGCCTTTCGCTATAGTGAGTCGTATTA	96
LINC01589_△3 lncRNA_AS	TGTGTTCTTGTTCTCTGTCGTTGTTTTGTGCCATTCACGTTTACATCGTTCATGCCAAAGAGATGGGTGCCTTTCGCTATAGTGAGTCGTATTA	94
LINC01589_△4 lncRNA_AS	TGTGTTCTTGTTCTCTGTCGTTGTTTTGTGATTCACGTTTCCCCACATCGTTCATGCCAAAGAGATGGGTGCCTTTCGCTATAGTGAGTCGTATTA	96
MELTF-AS1_△1 lncRNA_AS	TGTGTTCTTGTTCTCTGTCGTTGTTTTGTGCCCTGCCGCCTCCCCTGGTGCTATTCAGACCCCTTCATTTCGCTATAGTGAGTCGTATTA	90
MELTF-AS1_△2 lncRNA_AS	TGTGTTCTTGTTCTCTGTCGTTGTTTTGTGCCCTGCCGCCTCCCCTGGTGCTATTCAGATTCACCCCTTTCGCTATAGTGAGTCGTATTA	90
MELTF-AS1_△3 lncRNA_AS	TGTGTTCTTGTTCTCTGTCGTTGTTTTGTGCCCTGCCGCCTTGGTGCTATTCAGACCCCTTCACCCCTTTCGCTATAGTGAGTCGTATTA	90
MELTF-AS1_△4 lncRNA_AS	TGTGTTCTTGTTCTCTGTCGTTGTTTTGTGCCCTGCCGTCCCCTGGTGCTATTCAGACCCCTTCACCCCTTTCGCTATAGTGAGTCGTATTA	92
MELTF-AS1_△5 lncRNA_AS	TGTGTTCTTGTTCTCTGTCGTTGTTTTGTGCCCTGGCCTCCCCTGGTGCTATTCAGACCCCTTCACCCCTTTCGCTATAGTGAGTCGTATTA	92
MELTF-AS1_△6 lncRNA_AS	TGTGTTCTTGTTCTCTGTCGTTGTTTTGTGTGCCGCCTCCCCTGGTGCTATTCAGACCCCTTCACCCCTTTCGCTATAGTGAGTCGTATTA	91
UXT-AS1_△1 lncRNA_AS	TGTGTTCTTGTTCTCTGTCGTTGTTTTGTGCCCCCTCCCCACTCCCCAGGAGCCCATCATGGCGACGTTTCGCTATAGTGAGTCGTATTA	90
UXT-AS1_△2 lncRNA_AS	TGTGTTCTTGTTCTCTGTCGTTGTTTTGTGCCCCCTCCCCACTCCCCAGGAGATCATGGCGACGCCCCTTTCGCTATAGTGAGTCGTATTA	91
UXT-AS1_△3 lncRNA_AS	TGTGTTCTTGTTCTCTGTCGTTGTTTTGTGCCCCCTCCCCACTAGGAGCCCATCATGGCGACGCCCCTTTCGCTATAGTGAGTCGTATTA	90
UXT-AS1_△4 lncRNA_AS	TGTGTTCTTGTTCTCTGTCGTTGTTTTGTGCCCCCTACTCCCCAGGAGCCCATCATGGCGACGCCCCTTTCGCTATAGTGAGTCGTATTA	90
UXT-AS1_△5 lncRNA_AS	TGTGTTCTTGTTCTCTGTCGTTGTTTTGTGTCCCCACTCCCCAGGAGCCCATCATGGCGACGCCCCTTTCGCTATAGTGAGTCGTATTA	89
Competitor DNA oligonucleotides
LINC01589_Comp 1	AAAGAGATGGGTGCC	15
LINC01589_Comp 2	ACATCGTTCATGCC	14
LINC01589_Comp 3	ATTCACGTTTCCCC	14
LINC01589_Comp 4	TTGTTTTGTGCC	12
LINC01589_Comp FL	CCATTCACGTTTCCCCACATCGTTCATGCCAAAGAGATGGGTGCC	45
MELTF-AS1_Comp 1	TTCACCCC	8
MELTF-AS1_Comp 2	TGGTGCTATTCAGACCCC	18
MELTF-AS1_Comp 345	TGCCGCCTCCCC	12
MELTF-AS1_Comp 6	TTGTTTTGTGCCC	13
MELTF-AS1_Comp FL	CCCTGCCGCCTCCCCTGGTGCTATTCAGACCCCTTCACCCC	41
UXT-AS1_Comp 12	AGGAGCCCATCATGGCGACGCCCC	24
UXT-AS1_Comp 3	ACTCCCC	7
UXT-AS1_Comp 4	TCCCCACT	8
UXT-AS1_Comp 5	TTGTTTTGTGCCCCC	15
UXT-AS1_Comp FL	CCCCCTCCCCACTCCCCAGGAGCCCATCATGGCGACGCCCC	41
