## Supplementary word and excel for "G-quadruplex formation in long non-coding RNAs dysregulated in colorectal cancer": SI table S4_RNA G4-Immuno-FISH FAM-DNA probes_SS.xlsx

### Sheet: Sheet1
Table S4. 5ʹ 6-FAM-labelled DNA probe sequences used for RNA G4-Immuno-FISH.
Probe Name	Sequences (5ʹ to 3ʹ) (5ʹ 6-FAM-labelled)	Length (nts)
LINC01589_Probe 1	CATTCCATTTGGAGAATTCCACTGT	25
LINC01589_Probe 2	GGAACTCACTCTTGAAGGACTTTTG	25
LINC01589_Probe 3	CGGGTTCAAGGTGTCACAATTTAAT	25
LINC01589_Probe 4	TTCAATGGTATCGAATGTCCTCAGT	25
LINC01589_Probe 5	GAATAATTGGAGGCACTTCCTTGTG	25
LINC01589_Probe 6	CGTCTTCATCCTGGACATAGAATGA	25
LINC01589_Probe 7	CACGCACTGATAAGTGATCCATTTC	25
MELTF-AS1_Probe 1	GTGCTTCTGAACGCCTCTTCCAGTG	25
MELTF-AS1_Probe 2	ACAGAACGGTCATTCTAGTGATTCT	25
MELTF-AS1_Probe 3	TCAGTTGTCAAGCTTATGACTTCCA	25
MELTF-AS1_Probe 4	AAGTCCCTCTCGAAATTGTTTAGGT	25
MELTF-AS1_Probe 5	TGCTCTTTGGGTCACTGTATGTAAA	25
MELTF-AS1_Probe 6	CTCACCTGATATTCTGTGACTGGTT	25
MELTF-AS1_Probe 7	TGCATGTTCTCCAGATGTCCTTTAT	25
UXT-AS1_Probe 1	TAACTTGCTTGGGTTTTGAGCATTT	25
UXT-AS1_Probe 2	GGGAAGACTTCCTTGGTAGGGGTGG	25
UXT-AS1_Probe 3	CCCATTCTTGCTGGGTTATAAGTTC	25
UXT-AS1_Probe 4	TTGAAAATCTAACGTCATTCACCCG	25
UXT-AS1_Probe 5	CTAGGCTCTACAGATGGAAATAGCA	25
UXT-AS1_Probe 6	ATTCATCCCATGGTCTGGATTCTTC	25
NRAS_Probe 1	GTCTTTTACTCGCTTAATCTGCTCC	25
NRAS_Probe 2	TAAAAAGCATCTTCAACACCCTGTC	25
NRAS_Probe 3	CTCTGTTTCAGACATGAACTGCTTT	25
NRAS_Probe 4	GCCAGTTTAGAGAATAGAGCCGATA	25
NRAS_Probe 5	GCTGAGACATCCTCATTCTCAAATG	25
NRAS_Probe 6	TAGAAGATGGAGGACCTCAGTAAGT	25
NRAS_Probe 7	TTTTCAGCAATCACAAACATAGCCT	25
